# The *Cancermuts* software package for the prioritization of missense cancer variants: a case study of AMBRA1 in melanoma

**DOI:** 10.1101/2022.05.23.493014

**Authors:** Matteo Tiberti, Luca Di Leo, Mette Vixø Vistesen, Rikke Kuhre, Francesco Cecconi, Daniela De Zio, Elena Papaleo

## Abstract

Cancer genomics and cancer mutation databases have made a wealth of information about missense mutations found in cancer patient samples. Contextualizing by means of annotation and predicting the effect of amino acid change help identify which ones are more likely to have a pathogenic impact. Those can be validated by means of experimental approaches that assess the impact of protein mutations on the cellular functions or their tumorigenic potential. Here, we propose the integrative bioinformatic approach *Cancermuts*, implemented as a Python package. *Cancermuts* is able to gather known missense cancer mutations from databases such as cBioPortal and COSMIC, and annotate them with the pathogenicity score REVEL as well as information on their source. It is also able to add annotations about the protein context these mutations are found in, such as post-translational modification sites, structured/ustructured regions, presence of short linear motifs and more. We applied *Cancermuts* to the intrinsically disordered protein AMBRA1, a key regulator of many cellular processes tightly (de)regulated in cancer. By these means, we classified mutations of AMBRA1 in melanoma, where AMBRA1 is highly mutated and displays a tumor-suppressive role. Next, based on REVEL score, position along the sequence and their local context, we applied cellular and molecular approaches to validate the predicted pathogenicity of a subset of mutations in an *in vitro* melanoma model. By doing so, we have identified two AMBRA1 mutations which show enhanced tumorigenic potential and are worth further investigation, highlighting the usefulness of the tool. *Cancermuts* can be used on any protein targets starting from minimal information, and it is available at https://www.github.com/ELELAB/cancermuts as free software.
