## Supplemental Table S2 for "The *Cancermuts* software package for the prioritization of missense cancer variants: a case study of AMBRA1 in melanoma"

### Sheet: Sheet 1 - metatable
		Mutations located in the predicted structured region that have been experimentally validated (Revel score ≥0.4)
		Mutations located in the predicted structured region that have been used as negative control (Revel score ≤0.4)
metatable
	Position	Phosphorylation site	Methylation site	Ubiquitination site	Caspase cleavage site	S-Nitrosylation site	Acetylation site	Sumoylation site	OGalNAc site	OGlcNAc site	Structural disorder	Residue part of a linear motif	Structure	WT residue	Mutated residue	Sources	Cancer study	Cancer type	Genomic coordinates	Genomic mutation	Revel score	Cancer site	Cancer histology	Exome allele frequency (gnomAD v2.1)	Genome allele frequency (gnomAD v2.1)
1	3											N-degron, 1-4, ELM	structured, 1-268, Manual annotations	V	L	cBioPortal	um_qimr_2016	Uveal Melanoma	hg19,chr11:46569924-46569924	hg19,chr11:46569924C>G	0.261
2	63											WW domain ligands, 59-64, ELM	structured, 1-268, Manual annotations	P	S	cBioPortal,COSMIC	skcm_tcga_pan_can_atlas_2018	Cutaneous Melanoma, malignant_melanoma	hg19,chr11:46569374-46569374, hg38,chr11:46547824-46547824	hg19,chr11:46569374G>A, hg38,chr11:46547824G>A	0.553			0.0000000000000000
3	71												structured, 1-268, Manual annotations	T	S	cBioPortal	skcm_dfci_2015	Cutaneous Melanoma	hg19,chr11:46568830-46568830	hg19,chr11:46568830T>A	0.278
4	90												structured, 1-268, Manual annotations	S	F	cBioPortal,COSMIC	skcm_tcga, skcm_tcga_pan_can_atlas_2018	Cutaneous Melanoma, malignant_melanoma	hg19,chr11:46568772-46568772, hg38,chr11:46547222-46547222	hg19,chr11:46568772G>A, hg38,chr11:46547222G>A	0.633
5	97											MAPK docking motifs, 95-103, ELM|WW domain ligands, 94-99, ELM	structured, 1-268, Manual annotations	T	I	cBioPortal,COSMIC	skcm_broad_brafresist_2012	Cutaneous Melanoma, malignant_melanoma	hg19,chr11:46568751-46568751, hg38,chr11:46547201-46547201	hg19,chr11:46568751G>A, hg38,chr11:46547201G>A	0.548
6	110												structured, 1-268, Manual annotations	L	F	cBioPortal,COSMIC	skcm_tcga, skcm_tcga_pan_can_atlas_2018	Cutaneous Melanoma, malignant_melanoma	hg19,chr11:46568713-46568713, hg38,chr11:46547163-46547163	hg19,chr11:46568713G>A, hg38,chr11:46547163G>A	0.421
7	142												structured, 1-268, Manual annotations	S	F	cBioPortal,COSMIC	skcm_tcga, skcm_tcga_pan_can_atlas_2018	Cutaneous Melanoma, malignant_melanoma	hg19,chr11:46567280-46567280, hg38,chr11:46545730-46545730	hg19,chr11:46567280G>A, hg38,chr11:46545730G>A	0.649
8	149												structured, 1-268, Manual annotations	A	D	cBioPortal,COSMIC	skcm_tcga_pan_can_atlas_2018	Cutaneous Melanoma, malignant_melanoma	hg19,chr11:46567259-46567259, hg38,chr11:46545709-46545709	hg19,chr11:46567259G>T, hg38,chr11:46545709G>T	0.256
9	157												structured, 1-268, Manual annotations	A	V	cBioPortal,COSMIC	skcm_tcga, skcm_tcga_pan_can_atlas_2018	Cutaneous Melanoma, malignant_melanoma	hg19,chr11:46567235-46567235, hg38,chr11:46545685-46545685	hg19,chr11:46567235G>A, hg38,chr11:46545685G>A	0.251
10	170											Atg8 protein family ligands, 169-174, ELM|Di-Tryptophan targeting motif to the Delta-COP MHD domain, 164-171, ELM	structured, 1-268, Manual annotations	P	S	cBioPortal,COSMIC	skcm_tcga, skcm_tcga_pan_can_atlas_2018	Cutaneous Melanoma, malignant_melanoma	hg19,chr11:46567197-46567197, hg38,chr11:46545647-46545647	hg19,chr11:46567197G>A, hg38,chr11:46545647G>A	0.496
11	202												structured, 1-268, Manual annotations	P	L	cBioPortal	skcm_dfci_2015	Cutaneous Melanoma	hg19,chr11:46565538-46565538	hg19,chr11:46565538G>A	0.43
12	214											SH3 ligand, 208-214, ELM	structured, 1-268, Manual annotations	P	S	cBioPortal,COSMIC	skcm_tcga	Cutaneous Melanoma, malignant_melanoma	hg19,chr11:46564927-46564927, hg38,chr11:46543377-46543377	hg19,chr11:46564927G>A, hg38,chr11:46543377G>A	0.124
13	221												structured, 1-268, Manual annotations	S	F	cBioPortal	skcm_broad	Cutaneous Melanoma	hg19,chr11:46564905-46564905	hg19,chr11:46564905G>A	0.253
14	227											Cyclin docking motif, 222-231, ELM|Cyclin docking motif, 223-231, ELM|eIF4E binding motif, 223-229, ELM|Endosome-Lysosome-Basolateral sorting signals, 224-229, ELM	structured, 1-268, Manual annotations	A	T	cBioPortal,COSMIC	skcm_broad_brafresist_2012	Cutaneous Melanoma, malignant_melanoma	hg19,chr11:46564888-46564888, hg38,chr11:46543338-46543338	hg19,chr11:46564888C>T, hg38,chr11:46543338C>T	0.056
15	231											Cyclin docking motif, 222-231, ELM|Cyclin docking motif, 223-231, ELM	structured, 1-268, Manual annotations	S	L	cBioPortal,COSMIC	skcm_tcga, skcm_tcga_pan_can_atlas_2018	Cutaneous Melanoma, malignant_melanoma	hg19,chr11:46564875-46564875, hg38,chr11:46543325-46543325	hg19,chr11:46564875G>A, hg38,chr11:46543325G>A	0.366
16	251												structured, 1-268, Manual annotations	S	F	cBioPortal,COSMIC	skcm_tcga, skcm_tcga_pan_can_atlas_2018	Cutaneous Melanoma, malignant_melanoma	hg19,chr11:46564815-46564815, hg38,chr11:46543265-46543265	hg19,chr11:46564815G>A, hg38,chr11:46543265G>A	0.332			0.0000039818110870
17	274											SH3 ligand, 268-274, ELM|SH3 ligand, 269-275, ELM|SH3 ligand, 271-277, ELM		P	L	cBioPortal,COSMIC	desm_broad_2015	Desmoplastic Melanoma, malignant_melanoma	hg19,chr11:46564746-46564746, hg38,chr11:46543196-46543196	hg19,chr11:46564746G>A, hg38,chr11:46543196G>A	0.109
18	275											SH3 ligand, 269-275, ELM|SH3 ligand, 271-277, ELM|PP2AC binding site, 275-281, Manual annotations		P	S	cBioPortal	skcm_broad	Cutaneous Melanoma	hg19,chr11:46564744-46564744	hg19,chr11:46564744G>A	0.065
19	305													L	F	cBioPortal,COSMIC	skcm_tcga, skcm_tcga_pan_can_atlas_2018	Cutaneous Melanoma, malignant_melanoma	hg19,chr11:46564654-46564654, hg38,chr11:46543104-46543104	hg19,chr11:46564654G>A, hg38,chr11:46543104G>A	0.117
20	310													L	F	cBioPortal,COSMIC	skcm_tcga, skcm_tcga_pan_can_atlas_2018	Cutaneous Melanoma, malignant_melanoma	hg19,chr11:46564639-46564639, hg38,chr11:46543089-46543089	hg19,chr11:46564639G>A, hg38,chr11:46543089G>A	0.322			0.0000000000000000
21	318											COP1 E3 ligase binding degron motif, 312-322, ELM|Endosome-Lysosome-Basolateral sorting signals, 318-323, ELM		R	Q	cBioPortal,COSMIC	skcm_broad, skcm_broad_dfarber	Cutaneous Melanoma, malignant_melanoma	hg19,chr11:46564614-46564614, hg38,chr11:46543064-46543064	hg19,chr11:46564614C>T, hg38,chr11:46543064C>T	0.255			0.0000659816307140
22	348											SH3 ligand, 345-351, ELM		P	S	cBioPortal,COSMIC	skcm_tcga, skcm_tcga_pan_can_atlas_2018	Cutaneous Melanoma, malignant_melanoma	hg19,chr11:46564525-46564525, hg38,chr11:46542975-46542975	hg19,chr11:46564525G>A, hg38,chr11:46542975G>A	0.322
23	363											Endosome-Lysosome-Basolateral sorting signals, 360-365, ELM		G	D	cBioPortal,COSMIC	skcm_broad_brafresist_2012	Cutaneous Melanoma, malignant_melanoma	hg19,chr11:46564479-46564479, hg38,chr11:46542929-46542929	hg19,chr11:46564479C>T, hg38,chr11:46542929C>T	0.338
24	364											Endosome-Lysosome-Basolateral sorting signals, 360-365, ELM		L	F	cBioPortal,COSMIC	skcm_broad, skcm_broad_dfarber	Cutaneous Melanoma, malignant_melanoma	hg19,chr11:46564477-46564477, hg38,chr11:46542927-46542927	hg19,chr11:46564477G>A, hg38,chr11:46542927G>A	0.117			0.0000322315514657
25	397													G	R	cBioPortal	skcm_mskcc_2014	Cutaneous Melanoma	hg19,chr11:46564378-46564378	hg19,chr11:46564378C>T	0.363
26	403													P	S	cBioPortal,COSMIC	skcm_tcga, skcm_tcga_pan_can_atlas_2018	Cutaneous Melanoma, malignant_melanoma	hg19,chr11:46564360-46564360, hg38,chr11:46542810-46542810	hg19,chr11:46564360G>A, hg38,chr11:46542810G>A	0.116			0.0000039772501293
27	421											14-3-3 binding phosphopeptide motif, 421-427, ELM		R	Q	cBioPortal,COSMIC	skcm_tcga, skcm_tcga_pan_can_atlas_2018	Cutaneous Melanoma, malignant_melanoma	hg19,chr11:46564305-46564305, hg38,chr11:46542755-46542755	hg19,chr11:46564305C>T, hg38,chr11:46542755C>T	0.358			0.0000318233169443
28	430													S	Y	cBioPortal,COSMIC	skcm_tcga_pan_can_atlas_2018	Cutaneous Melanoma, malignant_melanoma	hg19,chr11:46564278-46564278, hg38,chr11:46542728-46542728	hg19,chr11:46564278G>T, hg38,chr11:46542728G>T	0.245
29	469													G	R	cBioPortal	skcm_dfci_2015	Cutaneous Melanoma	hg19,chr11:46564162-46564162	hg19,chr11:46564162C>T	0.241
30	479											Caspase cleavage motif, 479-483, ELM		T	I	cBioPortal,COSMIC	skcm_tcga, skcm_tcga_pan_can_atlas_2018	Cutaneous Melanoma, malignant_melanoma	hg19,chr11:46564131-46564131, hg38,chr11:46542581-46542581	hg19,chr11:46564131G>A, hg38,chr11:46542581G>A	0.099			0.0000039852386759
31	567													R	C	cBioPortal,COSMIC	skcm_tcga, skcm_tcga_pan_can_atlas_2018	Cutaneous Melanoma, malignant_melanoma	hg19,chr11:46563868-46563868, hg38,chr11:46542318-46542318	hg19,chr11:46563868G>A, hg38,chr11:46542318G>A	0.57
32	589											WW domain ligands, 585-590, ELM		P	F	cBioPortal	skcm_broad	Cutaneous Melanoma	hg19,chr11:46563801-46563802
33	595											KEAP1 binding degron, 590-595, ELM		E	Q	cBioPortal,COSMIC	skcm_tcga, skcm_tcga_pan_can_atlas_2018	Cutaneous Melanoma, malignant_melanoma	hg19,chr11:46563784-46563784, hg38,chr11:46542234-46542234	hg19,chr11:46563784C>G, hg38,chr11:46542234C>G	0.197
34	605											Atg8 protein family ligands, 604-609, ELM|Atg8 protein family ligands, 605-609, ELM		S	F	COSMIC		malignant_melanoma	hg38,chr11:46542202-46542203
35	616											MYND domain binding motif., 616-620, ELM|TRAF6 binding site, 616-624, ELM		L	S	cBioPortal	skcm_broad	Cutaneous Melanoma	hg19,chr11:46563720-46563720	hg19,chr11:46563720A>G	0.484
36	623											WW domain ligands, 623-628, ELM|TRAF6 binding site, 616-624, ELM		E	V	cBioPortal	skcm_mskcc_2014	Cutaneous Melanoma	hg19,chr11:46563699-46563699	hg19,chr11:46563699T>A	0.481
37	686											TRAF2 binding site, 683-686, ELM|TRAF6 binding site, 678-686, ELM		E	K	cBioPortal,COSMIC	skcm_tcga	Cutaneous Melanoma, malignant_melanoma	hg19,chr11:46563511-46563511, hg38,chr11:46541961-46541961	hg19,chr11:46563511C>T, hg38,chr11:46541961C>T	0.497
38	689											Cyclin docking motif, 688-697, ELM|di Arginine retention/retrieving signal, 689-692, ELM		L	F	cBioPortal,COSMIC	skcm_broad_brafresist_2012	Cutaneous Melanoma, malignant_melanoma	hg19,chr11:46563502-46563502, hg38,chr11:46541952-46541952	hg19,chr11:46563502G>A, hg38,chr11:46541952G>A	0.472
39	697											Cyclin docking motif, 688-697, ELM		S	P	cBioPortal,COSMIC	skcm_tcga, skcm_tcga_pan_can_atlas_2018	Cutaneous Melanoma, malignant_melanoma	hg19,chr11:46534347-46534347, hg38,chr11:46512797-46512797	hg19,chr11:46534347A>G, hg38,chr11:46512797A>G	0.581
40	730		Me											R	M	cBioPortal,COSMIC	skcm_tcga_pan_can_atlas_2018	Cutaneous Melanoma, malignant_melanoma	hg19,chr11:46529891-46529891, hg38,chr11:46508341-46508341	hg19,chr11:46529891C>A, hg38,chr11:46508341C>A	0.564
41	737											Caspase cleavage motif, 736-740, ELM|Phosphotyrosine ligands bound by SH2 domains, 734-737, ELM		R	L	cBioPortal,COSMIC	skcm_tcga_pan_can_atlas_2018	Cutaneous Melanoma, malignant_melanoma	hg19,chr11:46529870-46529870, hg38,chr11:46508320-46508320	hg19,chr11:46529870C>A, hg38,chr11:46508320C>A	0.549
42	740											Caspase cleavage motif, 736-740, ELM		S	T	cBioPortal	skcm_mskcc_2014	Cutaneous Melanoma	hg19,chr11:46529861-46529861	hg19,chr11:46529861C>G	0.382			0.0000039771552204
43	754		Me											R	C	cBioPortal	skcm_mskcc_2014	Cutaneous Melanoma	hg19,chr11:46529820-46529820	hg19,chr11:46529820G>A	0.519			0.0000079531717249
44	767													P	S	cBioPortal,COSMIC	skcm_tcga, skcm_tcga_pan_can_atlas_2018	Cutaneous Melanoma, malignant_melanoma	hg19,chr11:46529781-46529781, hg38,chr11:46508231-46508231	hg19,chr11:46529781G>A, hg38,chr11:46508231G>A	0.347
45	822												structured, 820-1061, Manual annotations	H	Y	cBioPortal,COSMIC	skcm_tcga_pan_can_atlas_2018	Cutaneous Melanoma, malignant_melanoma	hg19,chr11:46515215-46515215, hg38,chr11:46493665-46493665	hg19,chr11:46515215G>A, hg38,chr11:46493665G>A	0.669
46	873												structured, 820-1061, Manual annotations	P	H	cBioPortal,COSMIC	skcm_tcga_pan_can_atlas_2018	Cutaneous Melanoma, malignant_melanoma	hg19,chr11:46465052-46465052, hg38,chr11:46443502-46443502	hg19,chr11:46465052G>T, hg38,chr11:46443502G>T	0.348
47	878												structured, 820-1061, Manual annotations	A	T	cBioPortal,COSMIC	skcm_tcga, skcm_tcga_pan_can_atlas_2018	Cutaneous Melanoma, malignant_melanoma	hg19,chr11:46465038-46465038, hg38,chr11:46443488-46443488	hg19,chr11:46465038C>T, hg38,chr11:46443488C>T	0.178
48	925											Phosphotyrosine ligands bound by SH2 domains, 924-928, ELM	structured, 820-1061, Manual annotations	S	F	COSMIC		malignant_melanoma	hg38,chr11:46434896-46434896	hg38,chr11:46434896G>A	0.598
49	928											Phosphotyrosine ligands bound by SH2 domains, 924-928, ELM	structured, 820-1061, Manual annotations	P	L	cBioPortal	skcm_broad	Cutaneous Melanoma	hg19,chr11:46456437-46456437	hg19,chr11:46456437G>A	0.542			0.0000039954611561
50	941												structured, 820-1061, Manual annotations	G	C	cBioPortal,COSMIC	skcm_tcga_pan_can_atlas_2018	Cutaneous Melanoma, malignant_melanoma	hg19,chr11:46456399-46456399, hg38,chr11:46434849-46434849	hg19,chr11:46456399C>A, hg38,chr11:46434849C>A	0.476
51	946												structured, 820-1061, Manual annotations	S	L	cBioPortal,COSMIC	skcm_tcga_pan_can_atlas_2018	Cutaneous Melanoma, malignant_melanoma	hg19,chr11:46455163-46455163, hg38,chr11:46433613-46433613	hg19,chr11:46455163G>A, hg38,chr11:46433613G>A	0.529
52	952											WW domain ligands, 947-952, ELM	structured, 820-1061, Manual annotations	M	I	cBioPortal	skcm_broad	Cutaneous Melanoma	hg19,chr11:46455144-46455144	hg19,chr11:46455144C>T	0.355			0.0000039835558813
53	987												structured, 820-1061, Manual annotations	G	V	cBioPortal,COSMIC	skcm_tcga_pan_can_atlas_2018	Cutaneous Melanoma, malignant_melanoma	hg19,chr11:46455040-46455040, hg38,chr11:46433490-46433490	hg19,chr11:46455040C>A, hg38,chr11:46433490C>A	0.524
54	990												structured, 820-1061, Manual annotations	S	Y	cBioPortal,COSMIC	skcm_tcga_pan_can_atlas_2018	Cutaneous Melanoma, malignant_melanoma	hg19,chr11:46455031-46455031, hg38,chr11:46433481-46433481	hg19,chr11:46455031G>T, hg38,chr11:46433481G>T	0.486
55	1000											PTB ligand, 993-1000, ELM|SH3 ligand, 994-1000, ELM	structured, 820-1061, Manual annotations	P	L	cBioPortal	skcm_yale	Cutaneous Melanoma	hg19,chr11:46439580-46439580	hg19,chr11:46439580G>A	0.694			0.0000320582177234
56	1032												structured, 820-1061, Manual annotations	D	N	cBioPortal	skcm_dfci_2015	Cutaneous Melanoma	hg19,chr11:46439485-46439485	hg19,chr11:46439485C>T	0.304
57	1049											Atg8 protein family ligands, 1046-1052, ELM|Phosphotyrosine ligands bound by SH2 domains, 1048-1051, ELM	structured, 820-1061, Manual annotations	W	C	cBioPortal,COSMIC	skcm_tcga_pan_can_atlas_2018	Cutaneous Melanoma, malignant_melanoma	hg19,chr11:46431888-46431888, hg38,chr11:46410338-46410338	hg19,chr11:46431888C>A, hg38,chr11:46410338C>A	0.489
58	1083													G	W	cBioPortal,COSMIC	skcm_tcga_pan_can_atlas_2018	Cutaneous Melanoma, malignant_melanoma	hg19,chr11:46430219-46430219, hg38,chr11:46408669-46408669	hg19,chr11:46430219C>A, hg38,chr11:46408669C>A	0.702
59	1125											COP1 E3 ligase binding degron motif, 1115-1125, ELM|COP1 E3 ligase binding degron motif, 1116-1125, ELM|COP1 E3 ligase binding degron motif, 1118-1125, ELM|SH3 ligand, 1119-1125, ELM		P	L	COSMIC		malignant_melanoma	hg38,chr11:46408542-46408542	hg38,chr11:46408542G>A	0.068
60	1133													G	D	cBioPortal	skcm_dfci_2015	Cutaneous Melanoma	hg19,chr11:46430068-46430068	hg19,chr11:46430068C>T	0.098
61	1141													G	C	cBioPortal,COSMIC	skcm_tcga	Cutaneous Melanoma, malignant_melanoma	hg19,chr11:46419476-46419476, hg38,chr11:46397926-46397926	hg19,chr11:46419476C>A, hg38,chr11:46397926C>A	0.297
62	1166													R	L	cBioPortal,COSMIC	skcm_tcga_pan_can_atlas_2018	Cutaneous Melanoma, malignant_melanoma	hg19,chr11:46419400-46419400, hg38,chr11:46397850-46397850	hg19,chr11:46419400C>A, hg38,chr11:46397850C>A	0.623
63	1174													S	F	cBioPortal	skcm_dfci_2015	Cutaneous Melanoma	hg19,chr11:46419376-46419376	hg19,chr11:46419376G>A	0.531
64	1185													S	N	cBioPortal,COSMIC	skcm_tcga, skcm_tcga_pan_can_atlas_2018	Cutaneous Melanoma, malignant_melanoma	hg19,chr11:46419343-46419343, hg38,chr11:46397793-46397793	hg19,chr11:46419343C>T, hg38,chr11:46397793C>T	0.399
65	1204	P										WW domain ligands, 1202-1207, ELM		S	F	cBioPortal,COSMIC	skcm_tcga, skcm_tcga_pan_can_atlas_2018	Cutaneous Melanoma, malignant_melanoma	hg19,chr11:46419286-46419286, hg38,chr11:46397736-46397736	hg19,chr11:46419286G>A, hg38,chr11:46397736G>A	0.074
66	1246											SH3 ligand, 1240-1246, ELM|SH3 ligand, 1243-1249, ELM		P	Q	COSMIC		malignant_melanoma	hg38,chr11:46397610-46397610	hg38,chr11:46397610G>T	0.138
67	1248											SH3 ligand, 1243-1249, ELM		L	M	cBioPortal,COSMIC	skcm_tcga_pan_can_atlas_2018	Cutaneous Melanoma, malignant_melanoma	hg19,chr11:46419155-46419155, hg38,chr11:46397605-46397605	hg19,chr11:46419155G>T, hg38,chr11:46397605G>T	0.233
68	1251											WW domain ligands, 1249-1254, ELM|SH3 ligand, 1251-1257, ELM		S	F	cBioPortal,COSMIC	desm_broad_2015	Desmoplastic Melanoma, malignant_melanoma	hg19,chr11:46419145-46419145, hg38,chr11:46397595-46397595	hg19,chr11:46419145G>A, hg38,chr11:46397595G>A	0.244			0.0000000000000000
69	1252	P										WW domain ligands, 1249-1254, ELM|SH3 ligand, 1251-1257, ELM		S	F	cBioPortal,COSMIC	desm_broad_2015	Desmoplastic Melanoma, malignant_melanoma	hg19,chr11:46419142-46419142, hg38,chr11:46397592-46397592	hg19,chr11:46419142G>A, hg38,chr11:46397592G>A	0.187
70	1253											WW domain ligands, 1249-1254, ELM|SH3 ligand, 1251-1257, ELM		P	S	cBioPortal	skcm_broad	Cutaneous Melanoma	hg19,chr11:46419140-46419141
71	1255											SH3 ligand, 1251-1257, ELM|SH3 ligand, 1255-1261, ELM		P	S	cBioPortal	skcm_mskcc_2014	Cutaneous Melanoma	hg19,chr11:46419134-46419134	hg19,chr11:46419134G>A	0.059
72	1275													N	D	cBioPortal,COSMIC	skcm_tcga, skcm_tcga_pan_can_atlas_2018	Cutaneous Melanoma, malignant_melanoma	hg19,chr11:46419074-46419074, hg38,chr11:46397524-46397524	hg19,chr11:46419074T>C, hg38,chr11:46397524T>C	0.127
73	1292													R	K	cBioPortal	mel_ucla_2016	Melanoma	hg19,chr11:46419022-46419022	hg19,chr11:46419022C>T	0.109
