## Supplemental Table S3 for "The *Cancermuts* software package for the prioritization of missense cancer variants: a case study of AMBRA1 in melanoma"

### Sheet: Sheet1
Position	WT residue	Mutated residue	Genomic mutation	Predicted UV-driven mutation		Mutation tyoe	Frequency
3	V	L	hg19,chr11:46569924C>G			T>G	0
63	P	S	hg19,chr11:46569374G>A, hg38,chr11:46547824G>A	UVB		T>A	2
71	T	S	hg19,chr11:46568830T>A			T>C	1
90	S	F	hg19,chr11:46568772G>A, hg38,chr11:46547222G>A	UVB		C>A	8
97	T	I	hg19,chr11:46568751G>A, hg38,chr11:46547201G>A	UVB		C>T	13
110	L	F	hg19,chr11:46568713G>A, hg38,chr11:46547163G>A	UVB		C>G	3
142	S	F	hg19,chr11:46567280G>A, hg38,chr11:46545730G>A	UVB		G>A	35
149	A	D	hg19,chr11:46567259G>T, hg38,chr11:46545709G>T	UVA		G>T	6
157	A	V	hg19,chr11:46567235G>A, hg38,chr11:46545685G>A	UVB		A>G	2
170	P	S	hg19,chr11:46567197G>A, hg38,chr11:46545647G>A	UVB		Unknown	3
202	P	L	hg19,chr11:46565538G>A	UVB
214	P	S	hg19,chr11:46564927G>A, hg38,chr11:46543377G>A	UVB		Total	73
221	S	F	hg19,chr11:46564905G>A	UVB
227	A	T	hg19,chr11:46564888C>T, hg38,chr11:46543338C>T	UVB
231	S	L	hg19,chr11:46564875G>A, hg38,chr11:46543325G>A	UVB
251	S	F	hg19,chr11:46564815G>A, hg38,chr11:46543265G>A	UVB
274	P	L	hg19,chr11:46564746G>A, hg38,chr11:46543196G>A	UVB
275	P	S	hg19,chr11:46564744G>A	UVB
305	L	F	hg19,chr11:46564654G>A, hg38,chr11:46543104G>A	UVB
310	L	F	hg19,chr11:46564639G>A, hg38,chr11:46543089G>A	UVB
318	R	Q	hg19,chr11:46564614C>T, hg38,chr11:46543064C>T	UVB
348	P	S	hg19,chr11:46564525G>A, hg38,chr11:46542975G>A	UVB
363	G	D	hg19,chr11:46564479C>T, hg38,chr11:46542929C>T	UVB
364	L	F	hg19,chr11:46564477G>A, hg38,chr11:46542927G>A	UVB
397	G	R	hg19,chr11:46564378C>T	UVB
403	P	S	hg19,chr11:46564360G>A, hg38,chr11:46542810G>A	UVB
421	R	Q	hg19,chr11:46564305C>T, hg38,chr11:46542755C>T	UVB
430	S	Y	hg19,chr11:46564278G>T, hg38,chr11:46542728G>T	UVA
469	G	R	hg19,chr11:46564162C>T	UVB
479	T	I	hg19,chr11:46564131G>A, hg38,chr11:46542581G>A	UVB
567	R	C	hg19,chr11:46563868G>A, hg38,chr11:46542318G>A	UVB
589	P	F
595	E	Q	hg19,chr11:46563784C>G, hg38,chr11:46542234C>G
605	S	F
616	L	S	hg19,chr11:46563720A>G
623	E	V	hg19,chr11:46563699T>A
686	E	K	hg19,chr11:46563511C>T, hg38,chr11:46541961C>T	UVB
689	L	F	hg19,chr11:46563502G>A, hg38,chr11:46541952G>A	UVB
697	S	P	hg19,chr11:46534347A>G, hg38,chr11:46512797A>G
730	R	M	hg19,chr11:46529891C>A, hg38,chr11:46508341C>A
737	R	L	hg19,chr11:46529870C>A, hg38,chr11:46508320C>A
740	S	T	hg19,chr11:46529861C>G
754	R	C	hg19,chr11:46529820G>A	UVB
767	P	S	hg19,chr11:46529781G>A, hg38,chr11:46508231G>A	UVB
822	H	Y	hg19,chr11:46515215G>A, hg38,chr11:46493665G>A	UVB
873	P	H	hg19,chr11:46465052G>T, hg38,chr11:46443502G>T	UVA
878	A	T	hg19,chr11:46465038C>T, hg38,chr11:46443488C>T	UVB
925	S	F	hg38,chr11:46434896G>A	UVB
928	P	L	hg19,chr11:46456437G>A	UVB
941	G	C	hg19,chr11:46456399C>A, hg38,chr11:46434849C>A
946	S	L	hg19,chr11:46455163G>A, hg38,chr11:46433613G>A	UVB
952	M	I	hg19,chr11:46455144C>T	UVB
987	G	V	hg19,chr11:46455040C>A, hg38,chr11:46433490C>A
990	S	Y	hg19,chr11:46455031G>T, hg38,chr11:46433481G>T	UVA
1000	P	L	hg19,chr11:46439580G>A	UVB
1032	D	N	hg19,chr11:46439485C>T	UVB
1049	W	C	hg19,chr11:46431888C>A, hg38,chr11:46410338C>A
1083	G	W	hg19,chr11:46430219C>A, hg38,chr11:46408669C>A
1125	P	L	hg38,chr11:46408542G>A	UVB
1133	G	D	hg19,chr11:46430068C>T	UVB
1141	G	C	hg19,chr11:46419476C>A, hg38,chr11:46397926C>A
1166	R	L	hg19,chr11:46419400C>A, hg38,chr11:46397850C>A
1174	S	F	hg19,chr11:46419376G>A	UVB
1185	S	N	hg19,chr11:46419343C>T, hg38,chr11:46397793C>T	UVB
1204	S	F	hg19,chr11:46419286G>A, hg38,chr11:46397736G>A	UVB
1246	P	Q	hg38,chr11:46397610G>T	UVA
1248	L	M	hg19,chr11:46419155G>T, hg38,chr11:46397605G>T	UVA
1251	S	F	hg19,chr11:46419145G>A, hg38,chr11:46397595G>A	UVB
1252	S	F	hg19,chr11:46419142G>A, hg38,chr11:46397592G>A	UVB
1253	P	S
1255	P	S	hg19,chr11:46419134G>A	UVB
1275	N	D	hg19,chr11:46419074T>C, hg38,chr11:46397524T>C
1292	R	K	hg19,chr11:46419022C>T	UVB
